# DNA METHYLTRANSFERASE 3 (MET3) is regulated by Polycomb Group complex during Arabidopsis endosperm development

**DOI:** 10.1101/2021.06.28.450243

**Authors:** Louis Tirot, Pauline E. Jullien

## Abstract

Complex epigenetic changes occur during plant reproduction. These regulations ensure the proper transmission of epigenetic information as well as allowing for zygotic totipotency. In *Arabidopsis*, the main DNA methyltransferase is called MET1 and is responsible for methylating cytosine in the CG context. The *Arabidopsis* genome encodes for three additional reproduction-specific homologs of *MET1*, namely *MET2a, MET2b* and *MET3*. In this paper, we show that the DNA methyltransferase *MET3* is expressed in the seed endosperm and its expression is further restricted to the chalazal endosperm. *MET3* is biallelically expressed in the endosperm but displays a paternal expression bias. We found that *MET3* expression is regulated by the Polycomb complex proteins FIE and MSI1. Seed development is not impaired in *met3* mutant, and we could not observe significant transcriptional changes in *met3* mutant. Interestingly, we found that *MET3* regulates gene expression in a Polycomb mutant background suggesting a further complexification of the interplay between H3K27me3 and DNA methylation in the seed endosperm.

**Key message:** The DNA METHYLTRANSFERASE MET3 is controlled by Polycomb group complex during endosperm development.
