## Supplementary material for "DNA METHYLTRANSFERASE 3 (MET3) is regulated by Polycomb Group complex during Arabidopsis endosperm development": table s1

### Sheet: Sheet1
				name	Targeted locus	Sequence 5' to 3'
				Act2-Forward	ACT2 (AT3G18780)	GCACCCTGTTCTTCTTACCG
				Act2-Reverse	ACT2 (AT3G18780)	AACCCTCGTAGATTGGCACA
				LT-931-qPCR-MET3-For 4th	MET3 (AT4G13610)	CAGAAGCTATAAAGGGAAAATGC
				LT-932-qPCR-MET3-Rev 4th	MET3 (AT4G13610)	AGCATCATATTGTAAGGCAACTTC
				LT-0823-qPCR-Met3-For-2nd	MET3 (AT4G13610)	TCACTGTGAGAGACGCGAT
				LT-0824-qPCR-Met3-Rev-2nd	MET3 (AT4G13610)	ATTCACATGTTCGTCTGGT
				LT-0776-qPCR-Met3 LP	MET3 (AT4G13610)	GAAAAGAAGACTGAAACTGGTTCTGC
				LT-1233-MET3_ChipSeqR2	MET3 (AT4G13610)	ATCTTGGATTCTCCGCTTTCTAT
				LT-0684-pMET3(2kb)-attB4	MET3 (AT4G13610)	GGGGACAACTTTGTATAGAAAAGTTGCTTTACATTAATTCTTTTTGCGTTTCT
				LT-0685-pMET3(2kb)-attB1r	MET3 (AT4G13610)	GGGGACTGCTTTTTTGTACAAACTTGCTTCCAAGAAAAACCTAATTTTGAAA
				LT-0686-MET3CDS-attB1	MET3 (AT4G13610)	GGGGACAAGTTTGTACAAAAAAGCAGGCTTAATGAAGACAAAAGCTGGGAAACAAA
				LT-0687-MET3CDS-attB2	MET3 (AT4G13610)	GGGGACCACTTTGTACAAGAAAGCTGGGTTGATGTTCCTAAGGTGTAGGGCTTCT
				PJ-0189-LBGABI		ATATTGACCATCATACTCATTGC
				LT-0680-Met3-4(Gabi659H03)-LP	MET3 (AT4G13610)	TCAGGCACAAACTTCAAGGAG
				LT-0681-Met3-4(Gabi659H03)-RP	MET3 (AT4G13610)	GTGATTGCGTAGAGTTCTCCG
				LT-0682-Met3-3-LP	MET3 (AT4G13610)	GCTATCCGGAAACCCCTGCAAAAA
				LT-0683-Met3-3-RP	MET3 (AT4G13610)	CAGTGACGGCTCTTGGAGTAAAAAC
				LT-832-FieGB-LP	Fie	TCTTTCAGTTGTGGTTCCCAC
				LT-833-FieGB-RP	Fie	ATGTTTCACTGAGGCCATTTG
				PJ-0465-SAIL_LB3		TTCATAACCAATCTCGATACAC
				LT-830-Msi1-1-LP	Msi	GAAGCAGAAGTTGTGGCAAAG
				LT-831-Msi1-1-RP	Msi	ATCAGGATTACAAGCCCCATC
