## Supplementary material for "DNA METHYLTRANSFERASE 3 (MET3) is regulated by Polycomb Group complex during Arabidopsis endosperm development": table S2

### Sheet: analysis-6
Analysis Type: PANTHER Overrepresentation Test (Released 20210224)
Annotation Version and Release Date: GO Ontology database DOI: 10.5281/zenodo.4735677 Released 2021-05-01
Analyzed List: upload_1 (Arabidopsis thaliana)
Reference List: Arabidopsis thaliana (all genes in database)
Test Type: FISHER
Correction: FDR
GO biological process complete	Arabidopsis thaliana - REFLIST (27462)	upload_1 (29)	upload_1 (expected)	upload_1 (over/under)	upload_1 (fold Enrichment)	upload_1 (raw P-value)	upload_1 (FDR)
pectin catabolic process (GO:0045490)	98	8	0.1	+	77.3	1.5e-13	4.46e-10
polysaccharide catabolic process (GO:0000272)	143	9	0.15	+	59.6	3.46e-14	2.06e-10
pectin metabolic process (GO:0045488)	161	8	0.17	+	47.05	6.64e-12	6.59e-09
galacturonan metabolic process (GO:0010393)	162	8	0.17	+	46.76	6.96e-12	5.92e-09
cell wall modification (GO:0042545)	174	8	0.18	+	43.54	1.2e-11	8.97e-09
carbohydrate catabolic process (GO:0016052)	233	9	0.25	+	36.58	2.35e-12	2.8e-09
cell wall organization (GO:0071555)	280	10	0.3	+	33.82	2.45e-13	4.87e-10
external encapsulating structure organization (GO:0045229)	332	10	0.35	+	28.52	1.26e-12	1.88e-09
plant-type cell wall organization (GO:0009664)	151	4	0.16	+	25.09	2.07e-05	0.00724
polysaccharide metabolic process (GO:0005976)	422	9	0.45	+	20.2	4e-10	2.38e-07
pollen tube development (GO:0048868)	197	4	0.21	+	19.23	5.71e-05	0.0189
cell wall organization or biogenesis (GO:0071554)	515	10	0.54	+	18.39	8.57e-11	5.67e-08
carbohydrate metabolic process (GO:0005975)	939	11	0.99	+	11.09	1.55e-09	8.39e-07
multi-organism process (GO:0051704)	532	6	0.56	+	10.68	1.77e-05	0.00702
macromolecule catabolic process (GO:0009057)	881	9	0.93	+	9.67	2.1e-07	0.000104
organic substance catabolic process (GO:1901575)	1338	9	1.41	+	6.37	6.51e-06	0.00298
catabolic process (GO:0009056)	1466	9	1.55	+	5.81	1.35e-05	0.00576
cellular component organization (GO:0016043)	2429	11	2.57	+	4.29	2.01e-05	0.00748
cellular component organization or biogenesis (GO:0071840)	2842	11	3	+	3.67	8.62e-05	0.027
metabolic process (GO:0008152)	8384	19	8.85	+	2.15	0.000134	0.0399

### Sheet: Sheet1
GO biological process complete	Arabidopsis thaliana - REFLIST (27462)	upload_1 (29)	upload_1 (expected)	upload_1 (over/under)	upload_1 (fold Enrichment)	upload_1 (raw P-value)	upload_1 (FDR)			pectin catabolic process	GO:0045490	1.5e-13
pectin catabolic process (GO:0045490)	98	8	0.1	+	77.3	1.5e-13	4.46e-10			polysaccharide catabolic process	GO:0000272	3.46e-14
polysaccharide catabolic process (GO:0000272)	143	9	0.15	+	59.6	3.46e-14	2.06e-10			pectin metabolic process	GO:0045488	6.64e-12
pectin metabolic process (GO:0045488)	161	8	0.17	+	47.05	6.64e-12	6.59e-09			galacturonan metabolic process	GO:0010393	6.96e-12
galacturonan metabolic process (GO:0010393)	162	8	0.17	+	46.76	6.96e-12	5.92e-09			cell wall modification	GO:0042545	1.2e-11
cell wall modification (GO:0042545)	174	8	0.18	+	43.54	1.2e-11	8.97e-09			carbohydrate catabolic process	GO:0016052	2.35e-12
carbohydrate catabolic process (GO:0016052)	233	9	0.25	+	36.58	2.35e-12	2.8e-09			cell wall organization	GO:0071555	2.45e-13
cell wall organization (GO:0071555)	280	10	0.3	+	33.82	2.45e-13	4.87e-10			external encapsulating structure organization	GO:0045229	1.26e-12
external encapsulating structure organization (GO:0045229)	332	10	0.35	+	28.52	1.26e-12	1.88e-09			plant-type cell wall organization	GO:0009664	2.07e-05
plant-type cell wall organization (GO:0009664)	151	4	0.16	+	25.09	2.07e-05	0.00724			polysaccharide metabolic process	GO:0005976	4e-10
polysaccharide metabolic process (GO:0005976)	422	9	0.45	+	20.2	4e-10	2.38e-07			pollen tube development	GO:0048868	5.71e-05
pollen tube development (GO:0048868)	197	4	0.21	+	19.23	5.71e-05	0.0189			cell wall organization or biogenesis	GO:0071554	8.57e-11
cell wall organization or biogenesis (GO:0071554)	515	10	0.54	+	18.39	8.57e-11	5.67e-08			carbohydrate metabolic process	GO:0005975	1.55e-09
carbohydrate metabolic process (GO:0005975)	939	11	0.99	+	11.09	1.55e-09	8.39e-07			multi-organism process	GO:0051704	1.77e-05
multi-organism process (GO:0051704)	532	6	0.56	+	10.68	1.77e-05	0.00702			macromolecule catabolic process	GO:0009057	2.1e-07
macromolecule catabolic process (GO:0009057)	881	9	0.93	+	9.67	2.1e-07	0.000104			organic substance catabolic process	GO:1901575	6.51e-06
organic substance catabolic process (GO:1901575)	1338	9	1.41	+	6.37	6.51e-06	0.00298			catabolic process	GO:0009056	1.35e-05
catabolic process (GO:0009056)	1466	9	1.55	+	5.81	1.35e-05	0.00576			cellular component organization	GO:0016043	2.01e-05
cellular component organization (GO:0016043)	2429	11	2.57	+	4.29	2.01e-05	0.00748			cellular component organization or biogenesis	GO:0071840	8.62e-05
cellular component organization or biogenesis (GO:0071840)	2842	11	3	+	3.67	8.62e-05	0.027			metabolic process	GO:0008152	0.000134
metabolic process (GO:0008152)	8384	19	8.85	+	2.15	0.000134	0.0399
